# A potent and selective TNKS2 inhibitor for tumor-selective WNT suppression

**DOI:** 10.1101/2025.03.04.641305

**Authors:** Jill Zimmerman, Brandon F Malone, Efrat Finkin-Groner, Shan Sun, Rui Liang, Miguel Foronda, Emma M Schatoff, Elizabeth Granowsky, Sukanya Goswami, Alyna Katti, Benjamin Leach, Heather Alcorn, Tuomas Tammela, Yoshiyuki Fukase, Tanweer Khan, David J Huggins, John Ginn, Nigel Liverton, Richard K Hite, Lukas E Dow

## Abstract

Hyperactive WNT signaling is a potent cancer driver, but clinical translation of WNT inhibitors has been hampered by on-target toxicities. WNT signaling can be constrained through inhibition of the PARP family enzymes Tankyrase 1 (TNKS1) and Tankyrase 2 (TNKS2), however, existing TNKS inhibitors suppress WNT signaling in both tumor and healthy tissues. In this study, we show that the loss of chromosome 8p that occurs in approximately half of advanced epithelial malignancies, creates a collateral vulnerability that enables tumor-selective inhibition of Tankyrase activity. 8p loss depletes expression of TNKS1 and creates a tumor-specific dependency on the functionally redundant TNKS2 protein. Through structure-guided drug design, we identify a first-in-class TNKS2-selective inhibitor that can drive selective WNT inhibition in TNKS1-deficient oncogenic cell and organoid models. This work demonstrates a targetable vulnerability in multiple cancer types, providing a new approach to potent and selective WNT-targeted therapies.
