## Supplementary material for "A potent and selective TNKS2 inhibitor for tumor-selective WNT suppression": Table S1

### Sheet: Priority Compound Structures
Compound Structure	SMILES	ID	Fold Selectivity	TNKS1 IC50 (nM)	TNKS2 IC50 (nM)	R2 (SAR)	R1 (SAR)	Scaffold Name	Matched Scaffold
	CC(C)(O)C1=CC=C(C=C1)C1=NC2=CC(NC(=O)C3=CC=C(C=C3)C3=CC=CC=C3)=CC=C2C(=O)N1	TDI-012424	1944.94	68170	35.05			6-6
	CNC(=O)C1=CC=C(C=C1)C(=O)NC1=CC=C2C(=O)NC(=NC2=C1)C1=CC=C(C=C1)C(C)(C)O	TDI-012465	26.91	819	30.43			6-6
	CC(C)(O)C1=CC=C(C=C1)C1=NC2=CC(NC(=O)C3=CN=C(OC4=CC=CC=C4)N=C3)=CC=C2C(=O)N1	TDI-012727	49.2	391.6	7.96			6-6
	CC(C)(O)C1=CC=C(C=C1)C1=NC2=CC(NC(=O)C3=CN=C(OCC4=CC=CC=C4)N=C3)=CC=C2C(=O)N1	TDI-012747	389.41	6359	16.33			6-6
	CC(C)(O)C1=CC=C(C=C1)C1=NC2=CC(NC(=O)C3=CC=C(N=C3)C3=CC=CC=C3)=CC=C2C(=O)N1	TDI-012756	49.65	527.8	10.63			6-6
	COC1=C(C=NC(=C1)C1=CC=CC=C1)C(=O)NC1=CC=C2C(=O)NC(=NC2=C1)C1=CC=C(C=C1)C(C)(C)O	TDI-012804	25.12	86.92	3.46			6-6
	COC1=CC(Cl)=NC=C1C(=O)NC1=CC=C2C(=O)NC(=NC2=C1)C1=CC=C(C=C1)C(C)(C)O	TDI-012805	104.66	303.5	2.9			6-6

### Sheet: Biochemical IC50
ID	Fold Selectivity	TNKS1 IC50 (nM)	TNKS2 IC50 (nM)
TDI-011865		>1000	>1000
TDI-011866	2.02	9.3	4.6
TDI-011881	0.556	15	27
TDI-011922	0.692	54	78
TDI-011931	0.903	280	310
TDI-011932	0.356	57	160
TDI-011933	1.48	430	290
TDI-011934		>1000	>1000
TDI-011936		>1000	>1000
TDI-011937	3.42	82	24
TDI-012107	13.3202	675.6	50.72
TDI-012113	9.04612	288.3	31.87
TDI-012216	7.81329	169.9	21.745
TDI-012256	11.6592	442.35	37.94
TDI-012283	5.63133	55.325	9.8245
TDI-012301	1.03356	78.69	76.135
TDI-012313	1.76287	59.065	33.505
TDI-012346	2.58537	302.1	116.85
TDI-012389	5.75045	353.25	61.43
TDI-012390	10.3866	653.733	62.94
TDI-012391		>5000	248.5
TDI-012392	20.3054	781.15	38.47
TDI-012393	11.4164	3937.5	344.9
TDI-012419	6.25986	134.9	21.55
TDI-012420	4.30783	384	89.14
TDI-012421	20.4084	209.9	10.285
TDI-012422	12.236	713.05	58.275
TDI-012423	14.0973	4798	340.35
TDI-012424	1944.94	68170	35.05
TDI-012425	2.80622	785.6	279.95
TDI-012428	1.89138	5485	2900
TDI-012429		>5000	2098
TDI-012430		>5000	1222.5
TDI-012431	19.2344	1011.15	52.57
TDI-012432	5.51479	2134.5	387.05
TDI-012444		>5000	>5000
TDI-012457		>5000	1016.85
TDI-012458	14.6576	718.15	48.995
TDI-012465	26.91	819	30.43
TDI-012466	4.03582	296.35	73.43
TDI-012482	10.0528	3619.5	360.05
TDI-012483	8.60814	2093.5	243.2
TDI-012484	4.5982	199.7	43.43
TDI-012485	13.0089	656.3	50.45
TDI-012486	10.1181	2956.5	292.2
TDI-012487		>5000	920.75
TDI-012713	4.53	86	19
TDI-012725	2.03	156	77
TDI-012727	49.2	391.6	7.96
TDI-012732	3.32	73	22
TDI-012747	389.41	6359	16.33
TDI-012756	49.65	527.8	10.63
TDI-012761	4.69	45	9.6
TDI-012768	11.02	359.54	32.63
TDI-012770		>5000	142.11
TDI-012782	12.02	695.22	57.85
TDI-012787	5.29	1025	193.84
TDI-012790	4.88	364.72	74.78
TDI-012795	6.83	282.9	41.44
TDI-012804	25.12	86.92	3.46
TDI-012805	104.66	303.5	2.9
TDI-012840	13.2528	103.1	7.7795
TDI-012849	19.1892	68.515	3.5705
TDI-012902	7.28	51.7	7.1
TDI-012117	9.50348	95.7	10.07
TDI-012330	5.32147	59.8	11.2375
TDI-012331	4.61479	59.24	12.837
TDI-012341		>5000	>5000
TDI-012342	5.88406	535.95	91.09
TDI-012343	2.93121	146.15	49.86
TDI-012344	11.4278	21.53	1.884
TDI-012345	5.84291	61.26	10.4845
TDI-012352	3.48622	117.05	33.575
TDI-012395	9.60671	64.73	6.738
TDI-012436	5.32659	342.5	64.3
TDI-012437	3.60557	3704	1027.3
TDI-012456	16.3483	3046.5	186.35
TDI-012481	3.33576	252.45	75.68
TDI-012531	5.90257	15.025	2.5455
TDI-012532	3.17	7.6	2.4
TDI-012533	2.46	5.9	2.4
TDI-012534	3.79	11	2.9
TDI-012535	7.08938	12.215	1.723
TDI-012536	2.93	8.8	3
TDI-012549	7.32093	131.85	18.01
TDI-012977	6.66635	34.625	5.194
TDI-012980	5.79	22	3.8
TDI-013014	11.4843	116.48	10.1425
