## Supplementary material for "A potent and selective TNKS2 inhibitor for tumor-selective WNT suppression": Table S2

### Sheet: Sheet1
	map1	map2	map3	map4	map5	map6
	8W23	8W25	8W27	8W28	8W2U	8W2T
	EMD-43738	EMD-43739	EMD-43740	EMD-43471	EMD-43759	EMD-43758
Data collection and processing
Magnification	29000		29000		29000
Voltage (kV)	300		300		300
Electron exposure (e–/Å2)	55.69		55.44		55.33
Defocus range (μm)	-0.8 uM to -3.0 uM		-0.8 uM to -3.0 uM		-0.8 uM to -3.0 uM
Pixel size (Å)	0.826		0.826		0.826
Symmetry imposed	Symmetry expansion via H and D1, followed by C1 refinement		Symmetry expansion via H and D1, followed by C1 refinement		Symmetry expansion via H and D1, followed by C1 refinement
Initial particle images (no.)	1310954		3289536		702367
Final particle images (no.)	1290781		1443106		412596
Map resolution (Å)	2.28	2.42	2.21	2.19	2.46	2.52
FSC threshold 0.143
Map resolution range (Å)	2.01-7.32	2.18-6.25	2.07-6.05	2.06-6.33	2.19-9.04	2.25-8.06
Refinement
Initial models used (PDB code)	PDB 8ALY	PDB 8ALY	PDB 8W23	PDB 8W23	PDB 8W23	PDB 8W23
Model resolution (Å)	2.4	2.4	2.4	2.4	2.6	2.6
FSC threshold 0.5
Map sharpening B factor (Å2)	70.8	93	67.9	68.4	70.6	82.6
Model composition
Non-hydrogen atoms	45580	4598	45160	4556		4482
Protein residues	5680	568	5680	568	5680	568
Nucleic acid residues (RNA)	0	0	0	0	0	0
Ligands	40	4	40	4	20	2
B factors (Å2)
Protein	34.53	19.32	8.97	18.54	24.5	29.69
Nucleic acids	---	---	---	---	---	---
Ligand	39.78	16.08	10.12	10.54	90.94	72.91
R.m.s. deviations
Bond lengths (Å)	0.004	0.003	0.004	0.002	0.007	0.003
Bond angles (°)	0.539	0.496	0.546	0.484	0.75	0.545
Validation
MolProbity score	0.98	0.75	1.09	0.97	1.42	1.14
Clashscore	1.2	0.79	2.63	2.03	4.91	3.52
Poor rotamers (%)	1.52	0.87	1.13	0	1.09	0.87
Ramachandran plot
Favored (%)	98.74	98.76	98.95	98.76	97.3	98.05
Allowed (%)	1.26	1.24	1.05	1.24	2.7	1.95
Disallowed (%)	0	0	0	0	0	0
