## Supplementary material for "A potent and selective TNKS2 inhibitor for tumor-selective WNT suppression": Table S4

### Sheet: Mouse Genotyping Primers
Locus	Name	Primer sequence
R26	Rosa_A	AAAGTCGCTCTGAGTTGTTAT
	Rosa_B	GCGAAGAGTTTGTCCTCAACC
	Rosa_C5	CCTCCAATTTTACACCTGTTC
Col1a1	Col1a1_F	AATCATCCCAGGTGCACAGCATTGCGG
	Col1a1_R	CTTTGAGGGCTCATGAACCTCCCAGG
	SAdpA_R	ATCAAGGAAACCCTGGACTACTGCG
TGM-shRen.713	shRen_GT_F	AAGCCACAGATGTATAGATAAGCATT
	RBG_R1 (Rev43)	GAAAGAACAATCAAGGGTCC
TGM-shTnks2.3004	GT_T2.3004	AGCCACAGATGTATTCAACTAGGA
	RBG_R1 (Rev43)	GAAAGAACAATCAAGGGTCC
TGM-shTNKS1/2.13-30	GT_T.1385	AGCCACAGATGTATAAGTAACAGA
	RBG_R1 (Rev43)	GAAAGAACAATCAAGGGTCC
TGM-shTNKS1/2.33-13	GT_T.3341	AAGCCACAGATGTATTGATATTCTTT
	RBG_R2 (Rev45)	CACCCTGAAAACTTTGCCCC
Tnks	Tnks_3_F	CGGCAGCCATTTCCTCAAAG
	Tnks-5-2_R	CTCCACTACTAAGCCACGCC
	Tnks_5F2_geno	TGGCGGAGCCGAAGCCCCTG
LSL-Kras	LSL-Kras (Y116-common)	TCCGAATTCAGTGACTACAGATG
	LSL-Kras (Y118-WT)	ATGTCTTTCCCCAGCACAGT
	LSL-Kras (Y117-LSL)	CTAGCCACCATGGCTTGAGT
ApcQ1405X	7a1_miseq_F1	TGTTGAGTTTTCTTCAGGAGCC
	7a1_miseq_R2	TGGTCTGCCCAGGACTATCT

### Sheet: Cloning Primers
shRNAs and sgRNAs
shRenilla.713	TGCTGTTGACAGTGAGCGCAGGAATTATAATGCTTATCTATAGTGAAGCCACAGATGTATAGATAAGCATTATAATTCCTATGCCTACTGCCTCGGA
shTNKS.2658	TGCTGTTGACAGTGAGCGCAGCGGCTTTATTGATAAAATATAGTGAAGCCACAGATGTATATTTTATCAATAAAGCCGCTATGCCTACTGCCTCGGA
shTNKS2.3287	TGCTGTTGACAGTGAGCGCCAGAAGGTTTGTAACAAGAAATAGTGAAGCCACAGATGTATTTCTTGTTACAAACCTTCTGATGCCTACTGCCTCGGA
Tnks_1385	TGCTGTTGACAGTGAGCGAAAGTCTGTTCTCTGTTACTTATAGTGAAGCCACAGATGTATAAGTAACAGAGAACAGACTTCTGCCTACTGCCTCGGA
Tnks_3341	TGCTGTTGACAGTGAGCGCCCAGAAGATAAAGAATATCAATAGTGAAGCCACAGATGTATTGATATTCTTTATCTTCTGGATGCCTACTGCCTCGGA
Tnks2_1328	TGCTGTTGACAGTGAGCGCGCTGATGTTACAAGAATCAAATAGTGAAGCCACAGATGTATTTGATTCTTGTAACATCAGCTTGCCTACTGCCTCGGA
Tnks2_3004	TGCTGTTGACAGTGAGCGCACCTTAGATGTCCTAGTTGAATAGTGAAGCCACAGATGTATTCAACTAGGACATCTAAGGTATGCCTACTGCCTCGGA
Tnks_5-2_F	caccgGGGGAGTCCGAAGATGG
Tnks_5-2_R	aaacCCATCTTCGGACTCCCCc
Apc.1405_A	CACCGTTCAGAGTGAGCCATGTAG
Apc.1405_B	AAACCTACATGGCTCACTCTGAAC
Trp53.Q97_A	CACCGCTTCTCAAAAAACTTACCA
Trp53.Q97_B	AAACTGGTAAGTTTTTTGAGAAGC
Tnks 5'	GTACGGGGGAGTGGGAAGA
Tnks 3'	GCTAGAGTGACAGTGCAGAG
TNKS2 cDNA expression plasmids
SFFV_3xFlag_TNKS2	AAAGAGCTCACAACCCCTCACTCGGCGCGCCAGTCCTCCGACAGGTGGATCCACCATGGATTATAAGGATCACGATGGCGATTATAAGGACCACGACATCGACTACAAGGACGACGACGACAAGTCGGGTCGCCGCTGCGCCGGC
GA_Flag_TNKS2_F	CGACAAGTCGGGTCGCCGCTGCGCC
GA_Flag_TNKS2_R	AGTAAACAAGATAATTGCTCGAATTTTATCCATCGACCATACCTTCAGGCC
TNKS2_F	AGTACAGTTCGAGAGCACAGA
TNKS2_int_Rev	TGCTAGGCCATTTACACTGG
TNKS2_L1136Y_For	CCAGTGTAAATGGCCTAGCATATGCTGAATATGTTATTTACAG
TNKS2_Rev	AAGAACGGAGCCGGTTGGCGC
shRNA plasmids
miRE-XhoI-Fw_for oligo	TGAACTCGAGAAGGTATATTGCTGTTGACAGTGAGCG
miRE-EcoRI-Rev_for oligo	TCTCGAATTCTAGCCCCTTGAAGTCCGAGGCAGTAGGC
TOPFlash plasmids
TOP_FF_Fwd	CGATCACGAGACTAGCCTCGATCGAGCTAGCTGCCAGAACATTTCTCTATCGAT
TOP_FF_Rev	TTAGTAAACAAGATAATTGCTCCCGCCCCGTCTCCAATTATTACACGGCGATCTTTCCGC
Ren-P2A-iRFP_F	TGGTATAAATTAAATCACTTTTTTCAATTGCTCGAGTGGCTCCGGTGCCC
Ren-P2A-iRFP_R	TGTAATCCAGAGGTTGATTGTTCCAGGCTAGCTCACTCTTCCATCACG
AXIN-GFP
GA_SFFV_Fwd	GATCACGAGACTAGCCTCGATCGAGCTAGCTGCAGTAACGCCATTTT
GA_SFFV_Rev	CCGGTAGATCCACCGGCCGACTCAGTCTGTCGGAGGACTGGCGCGCC
GA_BadKozak_GFP_Fwd	GTCGGCCGGTGGATCTACCGGTGGATAACAAATGGTGAGCAAGGGCGAGGA
GA_GFP_Rev	CCACCGATCCCCTCCGGACTTGTACAGCTCGTCCATGCCGAGAGT
TNKS KO plasmids
U6-TNKS-F	TCGATCACGAGACTAGCCTCGATCGGAGGGCCTATTTCCCATGAT
U6-TNKS-R	CAAAATGGCGTTACTGCAGCTAGCTATACTGCCATTTGTCTCAAG
NLS-GFP-F	CCGGTGGATCTACCGGTGGATCCACTCGGCTGGCGGTTCCACAGG
NLS-GFP-R	CTACCCGGTAGAATTACGCGTCGAACCCAACCCTATAAAACTAGG
