## Supplementary material for "A potent and selective TNKS2 inhibitor for tumor-selective WNT suppression": Table S5

### Sheet: Figure 1G
Figure 1G: ANOVA results
Number of families	1
Number of comparisons per family	6
Alpha	0.05
Tukey's multiple comparisons test	Mean Diff.	95.00% CI of diff.	Below threshold?	Summary	Adjusted P Value
shRen vs. shTnks2	0.1379	-0.006194 to 0.2819	No	ns	0.065
shRen vs. shTnks1/2.A	0.4193	0.2970 to 0.5415	Yes	****	<0.0001
shRen vs. shTnks1/2.B	0.4861	0.3360 to 0.6362	Yes	****	<0.0001
shTnks2 vs. shTnks1/2.A	0.2814	0.1432 to 0.4196	Yes	****	<0.0001
shTnks2 vs. shTnks1/2.B	0.3482	0.1849 to 0.5116	Yes	****	<0.0001
shTnks1/2.A vs. shTnks1/2.B	0.06686	-0.07762 to 0.2113	No	ns	0.6039

### Sheet: Figure 1I
Figure 1I: ANOVA results
Number of families	1
Number of comparisons per family	10
Alpha	0.05
Tukey's multiple comparisons test	Mean Diff.	95.00% CI of diff.	Below threshold?	Summary	Adjusted P Value
Tnks+/+ Off Dox vs. Tnks-/- Off Dox	0.04421	-0.2329 to 0.3213	No	ns	0.9883
Tnks+/+ Off Dox vs. Tnks+/+ On Dox	0.112	-0.1280 to 0.3520	No	ns	0.633
Tnks+/+ Off Dox vs. Tnks+/- On Dox	0.3645	0.1348 to 0.5943	Yes	**	0.0011
Tnks+/+ Off Dox vs. Tnks-/- On Dox	0.7209	0.4809 to 0.9609	Yes	****	<0.0001
Tnks-/- Off Dox vs. Tnks+/+ On Dox	0.06777	-0.2093 to 0.3449	No	ns	0.9454
Tnks-/- Off Dox vs. Tnks+/- On Dox	0.3203	0.05200 to 0.5886	Yes	*	0.0148
Tnks-/- Off Dox vs. Tnks-/- On Dox	0.6767	0.3996 to 0.9538	Yes	****	<0.0001
Tnks+/+ On Dox vs. Tnks+/- On Dox	0.2525	0.02276 to 0.4823	Yes	*	0.0271
Tnks+/+ On Dox vs. Tnks-/- On Dox	0.6089	0.3690 to 0.8489	Yes	****	<0.0001
Tnks+/- On Dox vs. Tnks-/- On Dox	0.3564	0.1267 to 0.5862	Yes	**	0.0014

### Sheet: Figure 3F
Figure 3F: ANOVA results
Compare each cell mean with the other cell mean in that row
Number of families	1
Number of comparisons per family	2
Alpha	0.05
Šídák's multiple comparisons test	Mean Diff.	95.00% CI of diff.	Below threshold?	Summary	Adjusted P Value
WT - L1136Y
XAV939	0.3778	-2.440 to 3.196	No	ns	0.923
TDI-012804	7.492	4.674 to 10.31	Yes	***	0.0002

### Sheet: Figure 3H
Figure 3H: ANOVA results
Within each row, compare columns (simple effects within rows)
Number of families	3
Number of comparisons per family	3
Alpha	0.05
Tukey's multiple comparisons test	Mean Diff.	95.00% CI of diff.	Below threshold?	Summary	Adjusted P Value
DMSO
TNKS1 KO vs. TNKS2 (WT)	0.1672	-0.7643 to 1.099	No	ns	0.8915
TNKS1 KO vs. TNKS2 (L1136Y)	0.3282	-0.6033 to 1.260	No	ns	0.6477
TNKS2 (WT) vs. TNKS2 (L1136Y)	0.161	-0.7705 to 1.092	No	ns	0.8989
TDI-012804
TNKS1 KO vs. TNKS2 (WT)	0.3949	-0.5366 to 1.326	No	ns	0.537
TNKS1 KO vs. TNKS2 (L1136Y)	1.698	0.7670 to 2.630	Yes	***	0.0006
TNKS2 (WT) vs. TNKS2 (L1136Y)	1.304	0.3720 to 2.235	Yes	**	0.0059
XAV939
TNKS1 KO vs. TNKS2 (WT)	0.3976	-0.5339 to 1.329	No	ns	0.5327
TNKS1 KO vs. TNKS2 (L1136Y)	0.2562	-0.6753 to 1.188	No	ns	0.7654
TNKS2 (WT) vs. TNKS2 (L1136Y)	-0.1414	-1.073 to 0.7901	No	ns	0.921

### Sheet: Figure 5B
Figure 5B: Welch's t test
Column B	TDI-012804
vs.	vs.
Column A	G007-LK
Unpaired t test with Welch's correction
P value	0.4763
P value summary	ns
Significantly different (P < 0.05)?	No
One- or two-tailed P value?	Two-tailed
Welch-corrected t, df	t=0.8622, df=2.084
Figure 5B: ANOVA results
OVCAR4 (DMSO)
Compare cell means regardless of rows and columns
Number of families	1
Number of comparisons per family	6
Alpha	0.05
Tukey's multiple comparisons test	Mean Diff.	95.00% CI of diff.	Below threshold?	Summary	Adjusted P Value
G007-LK:shRenilla vs. G007-LK:shTNKS	-0.0394	-0.2254 to 0.1465	No	ns	0.9023
G007-LK:shRenilla vs. TDI-012804:shRenilla	-0.5239	-0.7098 to -0.3379	Yes	****	<0.0001
G007-LK:shRenilla vs. TDI-012804:shTNKS	-0.259	-0.4450 to -0.07306	Yes	**	0.0091
G007-LK:shTNKS vs. TDI-012804:shRenilla	-0.4845	-0.6704 to -0.2985	Yes	***	0.0001
G007-LK:shTNKS vs. TDI-012804:shTNKS	-0.2196	-0.4056 to -0.03365	Yes	*	0.0224
TDI-012804:shRenilla vs. TDI-012804:shTNKS	0.2649	0.07892 to 0.4508	Yes	**	0.008
H23 (DMSO)
Compare cell means regardless of rows and columns
Number of families	1
Number of comparisons per family	6
Alpha	0.05
Tukey's multiple comparisons test	Mean Diff.	95.00% CI of diff.	Below threshold?	Summary	Adjusted P Value
G007-LK:shRenilla vs. G007-LK:shTNKS	0.02318	-0.1521 to 0.1985	No	ns	0.9728
G007-LK:shRenilla vs. TDI-012804:shRenilla	-0.2849	-0.4602 to -0.1096	Yes	**	0.0036
G007-LK:shRenilla vs. TDI-012804:shTNKS	-0.03573	-0.2110 to 0.1396	No	ns	0.9117
G007-LK:shTNKS vs. TDI-012804:shRenilla	-0.3081	-0.4834 to -0.1328	Yes	**	0.0022
G007-LK:shTNKS vs. TDI-012804:shTNKS	-0.05891	-0.2342 to 0.1164	No	ns	0.7126
TDI-012804:shRenilla vs. TDI-012804:shTNKS	0.2492	0.07387 to 0.4245	Yes	**	0.0081

### Sheet: Figure S16B
Figure S16B: ANOVA results
OVCAR4 (Palbociclib)
Compare cell means regardless of rows and columns
Number of families	1
Number of comparisons per family	6
Alpha	0.05
Tukey's multiple comparisons test	Mean Diff.	95.00% CI of diff.	Below threshold?	Summary	Adjusted P Value
G007-LK:shRenilla vs. G007-LK:shTNKS	-0.07759	-0.2624 to 0.1073	No	ns	0.5634
G007-LK:shRenilla vs. TDI-012804:shRenilla	-0.5602	-0.7451 to -0.3754	Yes	****	<0.0001
G007-LK:shRenilla vs. TDI-012804:shTNKS	-0.2132	-0.3981 to -0.02837	Yes	*	0.0252
G007-LK:shTNKS vs. TDI-012804:shRenilla	-0.4827	-0.6675 to -0.2978	Yes	***	0.0001
G007-LK:shTNKS vs. TDI-012804:shTNKS	-0.1356	-0.3205 to 0.04922	No	ns	0.1655
TDI-012804:shRenilla vs. TDI-012804:shTNKS	0.347	0.1622 to 0.5319	Yes	**	0.0014
H23 (Palbociclib)
Compare cell means regardless of rows and columns
Number of families	1
Number of comparisons per family	6
Alpha	0.05
Tukey's multiple comparisons test	Mean Diff.	95.00% CI of diff.	Below threshold?	Summary	Adjusted P Value
G007-LK:shRenilla vs. G007-LK:shTNKS	-0.08282	-0.2528 to 0.08720	No	ns	0.4496
G007-LK:shRenilla vs. TDI-012804:shRenilla	-0.5163	-0.6863 to -0.3462	Yes	****	<0.0001
G007-LK:shRenilla vs. TDI-012804:shTNKS	-0.2792	-0.4492 to -0.1092	Yes	**	0.0034
G007-LK:shTNKS vs. TDI-012804:shRenilla	-0.4334	-0.6034 to -0.2634	Yes	***	0.0002
G007-LK:shTNKS vs. TDI-012804:shTNKS	-0.1964	-0.3664 to -0.02637	Yes	*	0.0251
TDI-012804:shRenilla vs. TDI-012804:shTNKS	0.237	0.06702 to 0.4071	Yes	**	0.009

### Sheet: Figure 5D
Figure 5D: Nonlin Fit
G007-LK
	Tnks+/+	Tnks+/-	Tnks-/-	Global (shared)
Sigmoidal, 4PL, X is log(concentration)
Best-fit values
Top	0.9852	0.9852	0.9852	0.9852
Bottom	0.1765	0.1765	0.1765	0.1765
LogIC50	-7.302	-7.556	-7.355
HillSlope	-2.764	-1.726	-2.213
IC50	4.991e-08	2.777e-08	4.415e-08
Span	0.8087	0.8087	0.8087	0.8087
95% CI (profile likelihood)
Top	0.9034 to 1.097	0.9034 to 1.097	0.9034 to 1.097	0.9034 to 1.097
Bottom	0.1474 to 0.2048	0.1474 to 0.2048	0.1474 to 0.2048	0.1474 to 0.2048
LogIC50	-7.438 to -7.217	-7.725 to -7.393	-7.517 to -7.250
HillSlope	-7.503 to -1.609	-3.334 to -1.187	-5.038 to -1.373
IC50	3.652e-008 to 6.064e-008	1.882e-008 to 4.042e-008	3.040e-008 to 5.625e-008
TDI-012804
	Tnks+/+	Tnks+/-	Tnks-/-	Global (shared)
Sigmoidal, 4PL, X is log(concentration)
Best-fit values
Top	1.154	1.154	1.154	1.154
Bottom	0.1965	0.1965	0.1965	0.1965
LogIC50	-5.94	-6.7	-7.228
HillSlope	-0.5173	-0.7885	-1.198
IC50	1.147e-06	1.996e-07	5.912e-08
Span	0.9575	0.9575	0.9575	0.9575
95% CI (profile likelihood)
Top	1.044 to 1.385	1.044 to 1.385	1.044 to 1.385	1.044 to 1.385
Bottom	0.1198 to 0.2552	0.1198 to 0.2552	0.1198 to 0.2552	0.1198 to 0.2552
LogIC50	-6.406 to -5.658	-7.005 to -6.494	-7.470 to -7.077
HillSlope	-0.7862 to -0.3269	-1.101 to -0.5461	-2.017 to -0.7537
IC50	3.923e-007 to 2.200e-006	9.882e-008 to 3.204e-007	3.385e-008 to 8.380e-008

### Sheet: Figure 5E
Figure 5E: ANOVA results
G007-LK
Within each row, compare columns (simple effects within rows)
Number of families	6
Number of comparisons per family	3
Alpha	0.05
Tukey's multiple comparisons test	Mean Diff.	95.00% CI of diff.	Below threshold?	Summary	Adjusted P Value
0
Tnks+/+ 0.25uM vs. Tnks+/- 0.25uM	0	-0.08212 to 0.08212	No	ns	>0.9999
Tnks+/+ 0.25uM vs. Tnks-/- 0.25uM	0	-0.08212 to 0.08212	No	ns	>0.9999
Tnks+/- 0.25uM vs. Tnks-/- 0.25uM	0	-0.08212 to 0.08212	No	ns	>0.9999
4
Tnks+/+ 0.25uM vs. Tnks+/- 0.25uM	0.01875	-0.06338 to 0.1009	No	ns	0.8431
Tnks+/+ 0.25uM vs. Tnks-/- 0.25uM	-0.05786	-0.1400 to 0.02427	No	ns	0.2109
Tnks+/- 0.25uM vs. Tnks-/- 0.25uM	-0.0766	-0.1587 to 0.005519	No	ns	0.0716
8
Tnks+/+ 0.25uM vs. Tnks+/- 0.25uM	-0.0207	-0.1028 to 0.06142	No	ns	0.8123
Tnks+/+ 0.25uM vs. Tnks-/- 0.25uM	-0.04121	-0.1233 to 0.04091	No	ns	0.4455
Tnks+/- 0.25uM vs. Tnks-/- 0.25uM	-0.02051	-0.1026 to 0.06161	No	ns	0.8153
12
Tnks+/+ 0.25uM vs. Tnks+/- 0.25uM	-0.01188	-0.09401 to 0.07024	No	ns	0.9335
Tnks+/+ 0.25uM vs. Tnks-/- 0.25uM	0.005339	-0.07678 to 0.08746	No	ns	0.9862
Tnks+/- 0.25uM vs. Tnks-/- 0.25uM	0.01722	-0.06490 to 0.09935	No	ns	0.8657
16
Tnks+/+ 0.25uM vs. Tnks+/- 0.25uM	-0.00554	-0.08766 to 0.07658	No	ns	0.9851
Tnks+/+ 0.25uM vs. Tnks-/- 0.25uM	-0.01138	-0.09350 to 0.07075	No	ns	0.9389
Tnks+/- 0.25uM vs. Tnks-/- 0.25uM	-0.005837	-0.08796 to 0.07629	No	ns	0.9835
20
Tnks+/+ 0.25uM vs. Tnks+/- 0.25uM	-0.02827	-0.1104 to 0.05385	No	ns	0.68
Tnks+/+ 0.25uM vs. Tnks-/- 0.25uM	-0.01869	-0.1008 to 0.06343	No	ns	0.8439
Tnks+/- 0.25uM vs. Tnks-/- 0.25uM	0.00958	-0.07254 to 0.09170	No	ns	0.9562
TDI-012804
Within each row, compare columns (simple effects within rows)
Number of families	6
Number of comparisons per family	3
Alpha	0.05
Tukey's multiple comparisons test	Mean Diff.	95.00% CI of diff.	Below threshold?	Summary	Adjusted P Value
0
Tnks+/+ 0.25uM vs. Tnks+/- 0.25uM	0	-0.3412 to 0.3412	No	ns	>0.9999
Tnks+/+ 0.25uM vs. Tnks-/- 0.25uM	0	-0.3412 to 0.3412	No	ns	>0.9999
Tnks+/- 0.25uM vs. Tnks-/- 0.25uM	0	-0.3412 to 0.3412	No	ns	>0.9999
4
Tnks+/+ 0.25uM vs. Tnks+/- 0.25uM	0.2378	-0.1034 to 0.5790	No	ns	0.2176
Tnks+/+ 0.25uM vs. Tnks-/- 0.25uM	0.2791	-0.06208 to 0.6203	No	ns	0.1269
Tnks+/- 0.25uM vs. Tnks-/- 0.25uM	0.04127	-0.2999 to 0.3825	No	ns	0.953
8
Tnks+/+ 0.25uM vs. Tnks+/- 0.25uM	0.3272	-0.01401 to 0.6684	No	ns	0.0624
Tnks+/+ 0.25uM vs. Tnks-/- 0.25uM	0.6275	0.2863 to 0.9686	Yes	***	0.0002
Tnks+/- 0.25uM vs. Tnks-/- 0.25uM	0.3003	-0.04089 to 0.6415	No	ns	0.0937
12
Tnks+/+ 0.25uM vs. Tnks+/- 0.25uM	0.3799	0.03876 to 0.7211	Yes	*	0.0262
Tnks+/+ 0.25uM vs. Tnks-/- 0.25uM	0.6592	0.3180 to 1.000	Yes	***	0.0001
Tnks+/- 0.25uM vs. Tnks-/- 0.25uM	0.2793	-0.06189 to 0.6205	No	ns	0.1265
16
Tnks+/+ 0.25uM vs. Tnks+/- 0.25uM	0.4265	0.08537 to 0.7677	Yes	*	0.0115
Tnks+/+ 0.25uM vs. Tnks-/- 0.25uM	0.6696	0.3284 to 1.011	Yes	****	<0.0001
Tnks+/- 0.25uM vs. Tnks-/- 0.25uM	0.2431	-0.09813 to 0.5842	No	ns	0.204
20
Tnks+/+ 0.25uM vs. Tnks+/- 0.25uM	0.3659	0.02469 to 0.7071	Yes	*	0.0333
Tnks+/+ 0.25uM vs. Tnks-/- 0.25uM	0.6461	0.3049 to 0.9873	Yes	***	0.0001
Tnks+/- 0.25uM vs. Tnks-/- 0.25uM	0.2803	-0.06093 to 0.6214	No	ns	0.1248

### Sheet: Figure 5F
Figure 5F: Nonlin Fit
G007-LK
	Tnks+/+	Tnks-/-	Global (shared)
Sigmoidal, 4PL, X is log(concentration)
Best-fit values
Top	0.9782	0.9782	0.9782
Bottom	0.1237	0.1237	0.1237
LogIC50	-7.169	-7.002
HillSlope	-3.341	-2.196
IC50	6.77e-08	9.946e-08
Span	0.8545	0.8545	0.8545
95% CI (profile likelihood)
Top	0.8771 to 1.086	0.8771 to 1.086	0.8771 to 1.086
Bottom	0.07555 to 0.1700	0.07555 to 0.1700	0.07555 to 0.1700
LogIC50	-7.261 to -7.075	-7.138 to -6.875
HillSlope	-5.859 to -1.937	-5.135 to -1.294
IC50	5.481e-008 to 8.422e-008	7.282e-008 to 1.333e-007
TDI-012804
	Tnks+/+	Tnks-/-	Global (shared)
Sigmoidal, 4PL, X is log(concentration)
Best-fit values
Top	1.057	1.057	1.057
Bottom	0.2378	0.2378	0.2378
LogIC50	-5.834	-6.93
HillSlope	-0.5894	-1.648
IC50	1.466e-06	1.176e-07
Span	0.8193	0.8193	0.8193
95% CI (profile likelihood)
Top	0.9298 to 1.302	0.9298 to 1.302	0.9298 to 1.302
Bottom	0.1055 to 0.3350	0.1055 to 0.3350	0.1055 to 0.3350
LogIC50	-6.389 to -5.365	-7.178 to -6.703
HillSlope	-1.196 to -0.3025	-4.179 to -0.7783
IC50	4.081e-007 to 4.318e-006	6.643e-008 to 1.983e-007

### Sheet: Figure 5G
Figure 5G: Nonlin Fit
G007-LK
	Tnks+/+	Tnks-/-	Global (shared)
Sigmoidal, 4PL, X is log(concentration)
Best-fit values
Top	0.8688	0.8688	0.8688
Bottom	0.1248	0.1248	0.1248
LogIC50	-7.07	-7.025
HillSlope	-2.509	-2.494
IC50	8.512e-08	9.433e-08
Span	0.7439	0.7439	0.7439
95% CI (profile likelihood)
Top	0.7708 to 0.9746	0.7708 to 0.9746	0.7708 to 0.9746
Bottom	0.07793 to 0.1697	0.07793 to 0.1697	0.07793 to 0.1697
LogIC50	-7.223 to -6.920	-7.152 to -6.908
HillSlope	??? to -1.357	??? to -1.510
IC50	5.989e-008 to 1.202e-007	7.054e-008 to 1.235e-007
TDI-012804
	Tnks+/+	Tnks-/-	Global (shared)
Sigmoidal, 4PL, X is log(concentration)
Best-fit values
Top	0.9562	0.9562	0.9562
Bottom	0.2236	0.2236	0.2236
LogIC50	-5.336	-6.71
HillSlope	-0.4903	-1.911
IC50	4.611e-06	1.948e-07
Span	0.7325	0.7325	0.7325
95% CI (profile likelihood)
Top	0.8548 to 1.093	0.8548 to 1.093	0.8548 to 1.093
Bottom	0.1294 to 0.3024	0.1294 to 0.3024	0.1294 to 0.3024
LogIC50	-5.929 to -4.237	-6.908 to -6.543
HillSlope	-0.9643 to -0.2227	??? to -1.015
IC50	1.178e-006 to 5.794e-005	1.236e-007 to 2.867e-007
